# Contrastive learning unites sequence and structure in a global representation of protein space

**DOI:** 10.1101/2025.09.05.674454

**Authors:** Guy Yanai, Gabriel Axel, Liam M. Longo, Nir Ben-Tal, Rachel Kolodny

## Abstract

Amino acid sequence dictates the three-dimensional structure and biological function of proteins. Yet, despite decades of research, our understanding of the interplay between sequence and structure is incomplete. To meet this challenge, we introduce Contrastive Learning Sequence-Structure (CLSS), an AI-based contrastive learning model trained to co-embed sequence and structure information in a self-supervised manner. We trained CLSS on large and diverse sets of protein building blocks called domains. CLSS represents both sequences and structures as vectors in the same high-dimensional space, where distance relates to sequence-structure similarity. Thus, CLSS provides a natural way to represent the protein universe, reflecting evolutionary relationships, as well as structural changes. We find that CLSS refines expert knowledge about the global organization of protein space, and highlights transitional forms that resist hierarchical classification. CLSS reveals linkage between domains of seemingly separate lineages, thereby significantly improving our understanding of evolutionary design.
