## Supplementary Table S1 for "Contrastive learning unites sequence and structure in a global representation of protein space"

### Sheet: ligand_list
PDB Code	Cofactor Family Label	Cofactor Family Name
﻿ASC	ASC	Ascorbic acid
F43	F43	Factor F430
PNS	PNS	Phosphopantetheine
NAD	NAD	Nicotinamide-adenine dinucleotide
NAI	NAD	Nicotinamide-adenine dinucleotide
NAJ	NAD	Nicotinamide-adenine dinucleotide
NAP	NAP	Nicotinamide-adenine dinucleotide phosphate
NDP	NAP	Nicotinamide-adenine dinucleotide phosphate
NMN	NMN	Nicotinamide
MGD	MGD	Molybdopterin
MTE	MGD	Molybdopterin
MCN	MGD	Molybdopterin
B12	B12	Cobalamin
COB	B12	Cobalamin
CNC	B12	Cobalamin
MQ7	MQ7	Menaquinone
U10	U10	Ubiquinone 10
FAD	FAD	Flavin adenine dinucleotide
FDA	FAD	Flavin adenine dinucleotide
THG	THG	Tetrahydrofolic acid
FON	THG	Tetrahydrofolic acid
C2F	THG	Tetrahydrofolic acid
FFO	THG	Tetrahydrofolic acid
ACO	COA	Coenzyme A
CAA	COA	Coenzyme A
COA	COA	Coenzyme A
MYA	COA	Coenzyme A
CO8	COA	Coenzyme A
COD	COA	Coenzyme A
CMC	COA	Coenzyme A
HMG	COA	Coenzyme A
MLC	COA	Coenzyme A
1VU	COA	Coenzyme A
SCA	COA	Coenzyme A
HXC	COA	Coenzyme A
COO	COA	Coenzyme A
DCC	COA	Coenzyme A
BCO	COA	Coenzyme A
MCA	COA	Coenzyme A
TP7	TP7	Coenzyme B
FMN	FMN	Flavin Mononucleotide
RBF	FMN	Flavin Mononucleotide
FNR	FMN	Flavin Mononucleotide
COM	COM	Coenzyme M
F42	F42	Coenzyme F420
UQ1	UQ1	Ubiquinone
UQ2	UQ1	Ubiquinone
HDD	HEM	Heme
HEC	HEM	Heme
HEM	HEM	Heme
SRM	HEM	Heme
HEA	HEM	Heme
HEB	HEM	Heme
COH	HEM	Heme
ZNH	HEM	Heme
BTI	BTN	Biotin
BTN	BTN	Biotin
GDS	GSH	Glutathione
GSH	GSH	Glutathione
GTX	GSH	Glutathione
GTS	GSH	Glutathione
GTB	GSH	Glutathione
GDN	GSH	Glutathione
3GC	GSH	Glutathione
GSF	GSH	Glutathione
SAH	SAH	S-adenosylmethionine
SAM	SAH	S-adenosylmethionine
SFG	SAH	S-adenosylmethionine
TPP	TPP	Thiamine diphosphate
TZD	TPP	Thiamine diphosphate
HTL	TPP	Thiamine diphosphate
PLP	PLP	Pyridoxal 5'-phosphate
PMP	PLP	Pyridoxal 5'-phosphate
DCS	PLP	Pyridoxal 5'-phosphate
PLG	PLP	Pyridoxal 5'-phosphate
PLR	PLP	Pyridoxal 5'-phosphate
LPA	LPA	Lipoic acid
MFN	MFN	Methanofuran
PQQ	PQQ	Pyrroloquinoline quinone
H4B	H4B	Tetrahydrobiopterin
HBI	H4B	Tetrahydrobiopterin
H2B	H4B	Tetrahydrobiopterin
ADP	ATP	Adenosine triphosphate
ATP	ATP	Adenosine triphosphate
ANP	ATP	Adenosine triphosphate
AMP	ATP	Adenosine triphosphate
ACP	ATP	Adenosine triphosphate
AGS	ATP	Adenosine triphosphate
APC	ATP	Adenosine triphosphate
PPS	PPS	3'-phosphate adenosine 5'-phosphate sulfate
A3P	PPS	3'-phosphate adenosine 5'-phosphate sulfate
GDP	GTP	Guanosine triphosphate
GTP	GTP	Guanosine triphosphate
GNP	GTP	Guanosine triphosphate
5GP	GTP	Guanosine triphosphate
GSP	GTP	Guanosine triphosphate
GCP	GTP	Guanosine triphosphate
G2P	GTP	Guanosine triphosphate
CDP	CTP	Cytidine triphosphate
CTP	CTP	Cytidine triphosphate
C5P	CTP	Cytidine triphosphate
UDP	UTP	Uridine triphosphate
UTP	UTP	Uridine triphosphate
U5P	UTP	Uridine triphosphate
GDU	GDU	Uridine-sugar
UPG	GDU	Uridine-sugar
U2F	GDU	Uridine-sugar
UDX	GDU	Uridine-sugar
UD1	GDU	Uridine-sugar
UD2	GDU	Uridine-sugar
GDD	GDD	Guanosine diphosphate sugar
GFB	GDD	Guanosine diphosphate sugar
NCC	NCC	Cytidine monophosphate
CMK	NCC	Cytidine monophosphate
CSF	NCC	Cytidine monophosphate
NI	NI	NI
CU	CU	CU
FE	FE	FE
FE2	FE2	FE2
CO	CO	CO
MO	MO	MO
MG	MG	MG
MN	MN	MN
ZN	ZN	ZN
SF4	SF4	Fe4S4 cluster
FES	FES	Fe2S2 cluster
F3S	F3S	Fe3S4 cluster
